# Hydrodynamic Radii of Intrinsically Disordered Proteins: Fast Prediction by Minimum Dissipation Approximation and Experimental Validation

**DOI:** 10.1101/2024.02.05.578612

**Authors:** Radost Waszkiewicz, Agnieszka Michaś, Michał K. Białobrzewski, Barbara P. Klepka, Maja K. Cieplak-Rotowska, Zuzanna Staszałek, Bogdan Cichocki, Maciej Lisicki, Piotr Szymczak, Anna Niedzwiecka

## Abstract

The diffusion coefficients of globular and fully unfolded proteins can be predicted with high accuracy solely from their mass or chain length. However, this approach fails for intrinsically disordered proteins (IDPs) containing structural domains. We propose a rapid predictive methodology for estimating the diffusion coefficients of IDPs. The methodology uses accelerated conformational sampling based on self-avoiding random walks and includes hydrodynamic interactions between coarse-grained protein subunits, modeled using the generalized Rotne-Prager-Yamakawa approximation. To estimate the hydrodynamic radius, we rely on the minimum dissipation approximation recently introduced by Cichocki *et al*. Using a large set of experimentally measured hydrodynamic radii of IDPs over a wide range of chain lengths and domain contributions, we demonstrate that our predictions are more accurate than the Kirkwood approximation and phenomenological approaches. Our technique may prove valuable in predicting the hydrodynamic properties of both fully unstructured and multidomain disordered proteins.
