## Supplementary material for "Hydrodynamic Radii of Intrinsically Disordered Proteins: Fast Prediction by Minimum Dissipation Approximation and Experimental Validation": Tables S2-S4

### Sheet: Table S2 Theoretical GLM Rh
	Table S2.
	Hydrodynamic radii and their errors predicted theoretically from first principles for the benchmark protein set at 25 °C
	N		Number of amino acid residues in protein sequence
	Rh		Hydrodynamic radius
	MDA+GLM		Minimum dissipation approximation (MDA) with globule-linker model of proteins (GLM)
	MDA ND		Minimum dissipation approximation (MDA) with globule-linker model of proteins (GLM) without introduced globular domains
	KR		Kirkwood-Riseman method
	KR ND		Kirkwood-Riseman method without introduced globular domains
	errMC		Diagnostic data on the convergence of Monte Carlo results
	errHD		Hydrodynamic approximations have a greater contribution to the uncertainty of calculations of theoretical quantities leading to the estimation of the relative error as 5%
Id.	Protein	N	Rh MDA+GLM	errMC Rh MDA+GLM	errHD Rh MDA+GLM	Rh KR	errMC Rh KR	errHD Rh KR	Rh MDA ND	errMC Rh MDA ND	errHD Rh MDA ND	Rh KR ND	errMC Rh KR ND	errHD Rh KR ND
1	Aβ(12-24)	13	8.5586	0.1169	0.42793	7.7922	0.1167	0.38961	8.3427	0.1017	0.417135	7.6312	0.1187	0.38156
2	Aβ(1-28)	28	11.832	0.1375	0.5916	11.122	0.1222	0.5561	11.7103	0.1934	0.585515	11.1044	0.1639	0.55522
3	Aβ(1-40)	40	15.5431	0.1841	0.777155	12.6881	0.1374	0.634405	14.197	0.1508	0.70985	13.5411	0.1851	0.677055
4	pSic1	90	22.8282	0.3885	1.14141	20.5199	0.3091	1.02599	21.1837	0.5236	1.05919	20.6258	0.2562	1.03129
5	p53(1-93)	93	22.024	0.1588	1.1012	17.3833	0.2425	0.869165	21.1773	0.222	1.05886	20.4016	0.2913	1.02008
6	Em protein	93	21.4343	0.3751	1.07171	20.6697	0.2529	1.03348	21.7651	0.404	1.08825	21.0555	0.3916	1.05278
7	Lysozyme	129	21.7232	0	1.08616	21.7232	0	1.08616	25.6835	0.3549	1.28418	25.0447	0.3915	1.25223
8	AaFEcR	131	26.6376	0.3324	1.33188	23.1236	0.3542	1.15618	24.8263	0.4181	1.24132	24.038	0.3289	1.2019
9	Aap PGR	135	26.629	0.2508	1.33145	15.3773	0.2293	0.768865	26.021	0.3066	1.30105	25.1901	0.1451	1.25951
10	NTAIL	139	27.078	0.3107	1.3539	22.9933	0.3278	1.14967	26.6176	0.3498	1.33088	25.9629	0.3451	1.29815
11	𝛼-Synuclein	140	25.3758	0.241	1.26879	21.0069	0.3802	1.05035	26.3498	0.2968	1.31749	25.7532	0.309	1.28766
12	hNL3-cyt	140	26.574	0.5539	1.3287	24.0474	0.3639	1.20237	26.6731	0.2177	1.33366	25.881	0.1984	1.29405
13	SAP 1A	149	26.8969	0.2718	1.34485	20.6303	0.2018	1.03151	27.9792	0.2647	1.39896	27.2613	0.6457	1.36306
14	ANAC046172-338	167	33.751	0.2794	1.68755	27.3518	0.3647	1.36759	28.1762	0.4438	1.40881	27.3648	0.2857	1.36824
15	HIF-1α (530-698)	169	29.4668	0.2611	1.47334	23.5743	0.238	1.17872	29.3632	0.4485	1.46816	28.5446	0.3356	1.42723
16	eIF4E(28-217)	190	24.7217	0.0173	1.23609	7.4667	0.0438	0.373335	30.9275	0.4221	1.54638	30.0429	0.5474	1.50215
17	HIF-1α (403-603)	201	33.116	0.5373	1.6558	25.4298	0.2608	1.27149	31.0698	0.2817	1.55349	30.4092	0.331	1.52046
18	Securin	204	33.4443	0.4534	1.67222	28.9006	0.4061	1.44503	32.7963	0.7358	1.63982	32.1238	0.5196	1.60619
19	SNAP25	206	31.0394	0.1741	1.55197	16.8713	0.1933	0.843565	33.4047	0.2737	1.67023	32.5707	0.5369	1.62854
20	eIF4E	217	27.0762	0.2119	1.35381	12.2688	0.1772	0.61344	33.8872	0.4742	1.69436	33.056	0.4454	1.6528
21	H6-PNT	236	36.0727	0.4295	1.80363	28.2647	0.4551	1.41324	34.8477	0.4194	1.74239	34.1479	0.8143	1.70739
22	3D7-6H MSP2	237	37.4969	0.7321	1.87484	32.7603	0.5823	1.63802	34.4668	0.3113	1.72334	33.6834	0.6166	1.68417
23	a-chymo-trypsynogen A	245	25.7515	0	1.28758	25.7515	0	1.28758	35.2283	0.3434	1.76141	34.5419	0.7827	1.7271
24	H6-mCherry	256	28.007	0.1231	1.40035	14.3866	0.2037	0.71933	36.2889	0.5964	1.81445	35.5829	0.3727	1.77915
25	H6-SUMO-SAP 1A	267	32.9902	0.2882	1.64951	26.1544	0.4938	1.30772	37.0222	0.3841	1.85111	36.2498	0.4456	1.81249
26	maEGFP-H6	272	27.5542	0.0178	1.37771	12.0913	0.107	0.604565	38.2226	0.4193	1.91113	37.3326	0.7442	1.86663
27	H6-mCherry-a-helix	282	29.4842	0.1534	1.47421	17.8872	0.298	0.89436	39.1467	0.3857	1.95734	38.0433	0.4288	1.90217
28	H6-SUMO-CNOT1(800-999)	324	36.2488	0.2753	1.81244	22.2371	0.339	1.11186	40.7154	0.6021	2.03577	39.7415	1.1166	1.98708
29	GW182 SD DRRM	348	44.12	0.5059	2.206	39.6581	0.5675	1.9829	42.664	0.6639	2.1332	41.6484	0.5389	2.08242
30	SUMO-maEGFP-H6	370	30.5813	0.095	1.52907	14.116	0.2365	0.7058	45.0646	1.0915	2.25323	44.0343	0.8128	2.20172
31	Calreticulin	404	39.6223	0.4526	1.98112	25.8017	0.3586	1.29009	47.4283	1.0552	2.37142	46.5597	0.9494	2.32798
32	HeV PNT	410	45.1341	0.7113	2.2567	37.1743	0.5924	1.85872	48.7479	0.799	2.4374	47.6139	0.7466	2.3807
33	NiV PNT	412	44.3925	0.4977	2.21963	36.9003	0.4756	1.84502	47.0007	1.0496	2.35004	46.1785	0.7169	2.30892
34	GST-CNOT1(800-999)	434	38.8429	0.3519	1.94215	18.0788	0.3916	0.90394	49.0539	0.5728	2.4527	48.362	0.5954	2.4181
35	H6-SUMO-GW182 SD DRRM	469	51.5676	0.8507	2.57838	45.0974	0.7707	2.25487	50.4791	0.7635	2.52396	49.7327	0.684	2.48664
36	AGARP	506	55.6394	0.512	2.78197	46.9438	0.4343	2.34719	52.9831	0.9332	2.64916	51.8728	0.9528	2.59364
37	H6-SUMO-PARNC-mCherry	513	42.8686	0.5781	2.14343	27.2637	0.3718	1.36319	56.5446	0.7388	2.82723	55.2541	0.7704	2.76271
38	HSA	585	34.2485	0	1.71243	34.2485	0	1.71243	56.718	0.9494	2.8359	55.7964	0.6072	2.78982
39	OMM-64	608	61.3946	1.1054	3.06973	57.8652	1.0552	2.89326	59.5116	1.1303	2.97558	58.6478	1.1933	2.93239
40	H6-SUMO-AGARP	624	56.1914	0.3884	2.80957	46.8534	0.6901	2.34267	59.0108	0.7553	2.95054	57.9883	1.112	2.89942
41	GW182SD-mCherry	688	56.9556	0.5151	2.84778	46.9957	0.3615	2.34979	62.5276	0.563	3.12638	61.3745	1.0011	3.06873
42	H6-SUMO-GW182 SD-mCherry	809	61.9364	0.9211	3.09682	49.9724	0.6711	2.49862	70.06	1.4312	3.503	68.728	1.1365	3.4364
43	Fesselin	996	77.1393	1.0912	3.85697	75.9484	1.5284	3.79742	77.5568	1.1167	3.87784	76.1231	0.6113	3.80615

### Sheet: Table S3 Phemomenological Rh
	Table S3.
	Hydrodynamic radii calculated from phenomenological models for the benchmark protein set at 25 °C
	N		Number of amino acid residues in protein sequence
	Rh		Hydrodynamic radius calculated using leave-one-out method
	n		Critical exponent
			References
			1. J. C. Le Guillou and J. Zinn-Justin; Critical Exponents for the n-Vector Model in Three Dimensions from Field Theory, Phys. Rev. Lett. 39, 95-98, 1977
			2. Ding F, Jha RK, Dokholyan NV. Scaling behavior and structure of denatured proteins. Structure. 2005 Jul;13(7):1047-54.
			3. Marsh, J. A.; Forman-Kay, J. D. Sequence determinants of compaction in intrinsically disordered proteins. Biophysical Journal 2010, 98, 2383–2390.
			4. Tomasso, M. E.; Tarver, M. J.; Devarajan, D.; Whitten, S. T. Hydrodynamic radii of intrinsically disordered proteins determined from experimental polyproline II propensities. PLoS Comp. Biol. 2016, 12, e1004686.
Id.	Protein	N	Rh random coil, n = 0.587597, ref. 1, 2	Rh power law, R0 and n free	Rh power law from ref. 3 eq 5	Rh PPII-based from ref. 4 eq 6	Rh sequence-based from ref. 3 eq 6
1	Aβ(12-24)	13	5.6875	11.4008	9.1875	8.7984	8.0612
2	Aβ(1-28)	28	8.9237	15.3007	13.577	13.234	12.0989
3	Aβ(1-40)	40	11.0034	17.5942	16.2798	15.999	14.5075
4	pSic1	90	17.7287	24.1601	24.5985	27.5449	28.5909
5	p53(1-93)	93	17.9998	23.7807	25.0125	29.5115	32.2498
6	Em protein	93	18.0267	24.0262	25.0125	25.8796	22.27
7	Lysozyme	129	21.956	27.9225	29.5454	30.498	27.924
8	AaFEcR	131	22.0735	27.6626	29.7777	31.3018	29.2602
9	Aap PGR	135	22.3706	27.5219	30.237	38.5005	38.7815
10	NTAIL	139	22.8344	28.2029	30.6898	32.763	29.6882
11	𝛼-Synuclein	140	22.9505	28.3699	30.802	33.471	30.1236
12	hNL3-cyt	140	22.9559	28.3943	30.802	33.5837	31.0183
13	SAP 1A	149	23.763	28.8857	31.7944	33.4934	41.9598
14	ANAC046172-338	167	25.4509	30.3411	33.6947	36.2226	35.5416
15	HIF-1α (530-698)	169	25.5415	30.2053	33.8995	37.7119	35.1965
16	eIF4E(28-217)	190	27.5214	32.0462	35.982	38.5749	33.1962
17	HIF-1α (403-603)	201	28.2185	32.2225	37.0276	41.8937	45.5479
18	Securin	204	28.532	32.5605	37.3079	42.8085	38.017
19	SNAP25	206	28.7033	32.7013	37.4937	40.5964	36.7244
20	eIF4E	217	29.7084	33.5961	38.4997	42.2026	36.9765
21	H6-PNT	236	30.9868	34.32	40.1802	44.0241	43.3544
22	3D7-6H MSP2	237	31.2803	34.7323	40.2667	43.8642	40.3654
23	a-chymo-trypsynogen A	245	32.106	35.4979	40.9529	44.0697	38.6287
24	H6-mCherry	256	32.9132	36.0327	41.8787	46.0058	40.5339
25	H6-SUMO-SAP 1A	267	33.5371	36.3338	42.7852	46.6714	58.5812
26	maEGFP-H6	272	34.2078	36.9885	43.1912	46.774	43.1266
27	H6-mCherry-a-helix	282	34.7882	37.2963	43.9922	48.695	42.8399
28	H6-SUMO-CNOT1(800-999)	324	37.8489	39.4169	47.2136	52.8289	46.8581
29	GW182 SD DRRM	348	39.3524	40.3729	48.9625	55.8596	51.9878
30	SUMO-maEGFP-H6	370	40.87	41.3991	50.5143	56.0308	52.8254
31	Calreticulin	404	42.7612	42.5229	52.826	60.7971	73.549
32	HeV PNT	410	43.2102	42.8389	53.2239	61.3316	64.3814
33	NiV PNT	412	43.338	42.9217	53.3558	60.6088	62.8011
34	GST-CNOT1(800-999)	434	44.9059	44.0054	54.7875	62.1717	54.7805
35	H6-SUMO-GW182 SD DRRM	469	47.1296	45.4617	56.9936	65.6043	61.3539
36	AGARP	506	48.7089	46.1156	59.2396	67.6204	115.848
37	H6-SUMO-PARNC-mCherry	513	49.5335	46.862	59.6553	68.2312	60.9487
38	HSA	585	54.2868	50.2753	63.7796	73.4538	65.5816
39	OMM-64	608	53.3598	47.903	65.0439	75.0902	137.833
40	H6-SUMO-AGARP	624	55.2458	49.859	65.9095	75.9095	131.938
41	GW182SD-mCherry	688	59.139	52.5771	69.2679	80.3049	72.7063
42	H6-SUMO-GW182 SD-mCherry	809	64.3407	54.0912	75.222	87.7731	81.2968
43	Fesselin	996	74.8038	62.4465	83.6206	103.878	98.594

### Sheet: Table S4 Sequences with domains
	Table S4.
	Id, N, Protein type, Aascii name, Latex name, Source, Sequence with globular domains used in GLM marked in [ ]
1,13,idp_literature,a_beta_12_24,A \textbeta (12-24),Danielsson_2002,VHHQKLVFFAEDV
2,28,idp_literature,a_beta_1_28,A \textbeta (1-28),Danielsson_2002,DAEFRHDSGYEVHHQKLVFFAEDVGSNK
3,40,idp_literature,a_beta_1_40,A \textbeta (1-40),Danielsson_2002,DAEFRHDSGYEVHHQKLVFFAEDVGSNKGAIIG[LMVGGV]V
4,90,idp_literature,p_sic_1,pSic1,Mittag_2008,MTPSTPPRSRGTRYLAQPSGNTSSSALMQGQKTPQKPSQNLVPVTPSTTKSFKNAPLLAPPNSNMGMTSPFNG[LTSPQRSP]FPKSSVKRT
5,93,idp_literature,p_53_1_93,p53(1-93),Perez_2014,MEEPQSDPSVEPPLSQETFSD[LWKLLPENNVLSPLPSQAMDDLMLSPDDIEQWFTEDPGP]DEAPRMPEAAPPVAPAPAAPTPAAPAPAPSWPL
6,93,idp_literature,e_m_protein,E\textsubscript{m} protein,McCubbin_1985,MASGQQERSQLDRKAREGETVVPGGTGGKSLEAQENLAEGRSRGGQTRREQMGEEGYSQMGRKGGLSTNDESGGDRAAREGIDIDESKFKTKS
7,129,globular,lysozyme,Lysozyme,this work,[KVFGRCELAAAMKRHGLDNYRGYSLGNWVCAAKFESNFNTQATNRNTDGSTDYGILQINSRWWCNDGRTPGSRNLCNIPCSALLSSDITASVNCAKKIVSDGNGMNAWVAWRNRCKGTDVQAWIRGCRL]
8,131,idp_literature,aa_fe_cr,AaFEcR,Wiech_2019,GPSAGLVPRGSGG[IEGRHMLEEIWDVQDIPPSMQAQMH]SHGTQSSSSSSSSSSSSSNGSSNGNSSSNSNSSQHGPHPHPHGQQLTPNQQQHQQQHSQLQQVHANGSGSGGGSNNNSSSGGVVPGLGMLDQV
9,135,idp_literature,aap_pgr,Aap PGR,Yarawsky_2017,[AEPGKPAEPGKPAEPGKPAEPGTPAEPGKPAEPGTPAEPGKPAEPGKP]AEPGKPAEPGKPAEPGTPAEPGTPAEPGKPAEPGTPAEPG[KPAEPGTPAEPGKPAESGKPVEPGTPAQSGAPEQPNRSMHSTDN]KNQ
10,139,idp_literature,n_tail,N \textsubscript{tail},Longhi_2003,MRGSHHHHHHXXXHTTEDKISRAVGPRQAQVSFLHGDQSENELPRLGGKEDRRVKQSRGEARESYRETGPSRASDAR[AAHLPTGTPLDIDTASESSQDPQDSRRSADALLRLQAMAGIS]EEQGSDTDTPIVYNDRNLLD
11,140,idp_literature,alpha_synuclein,\textalpha{}-Synuclein,Pesce_2023,MDVFMKGLSKAKEGVVAAAEKTKQGVAEAAGKTKE[GVLYVGSKTKEGVVHGVATVAEKTKEQVTNVGGAVVTGVTAVAQKTVEGAGSIAAATGFVKKDQL]GKNEEGAPQEGILEDMPVDPDNEAYEMPSEEGYQDYEPEA
12,140,idp_literature,h_nl_3_cyt,hNL3-cyt,Paz_2008,MGSSHHHHHHSSGLVPRGSHMAYRKDKRRQEPLRQPSPQRGAGAPELGAAPEEELAALQLGPTHHECEAGPPH[DTLRLTALPDYTLTLRRSPDDIPLMTP]NTITMIPNSLVGLQTLHPYNTFAAGFNSTGLPHSHSTTRV
13,149,idp_experiment,sap_1a,SAP 1A,this work,[GLPLPLKNENAIVDGDGTSVVTTKEDASTIFERDPNPANQVSAMVTGVILDENGD]PGESDESVENVDNDGEGGDKDDDKNGEDNDLDNKEHEEEKGDDDRGDDEEEDDAEGDNDSNDNEGDDDDDDDSGDDDDVDESGADEDDDDDSGD
14,167,idp_literature,ana_c046_172_338,ANAC046 \textsubscript{172-338},Pesce_2023,NAPSTTITT[TKQLSR]IDSLDNIDHLLDFSS[LPPLIDPGFLGQ]PGPSFSGARQQHDLKPVLHHPTTAPVDNTYLPTQALNFPYHSVHNSGSDFGYGAGS[GNNNKGMIKLEHSLVSVSQ]ETGLSSDVNTTATPEISSYPMMMNPAMMDGSKSACD[GLDDLIFWEDLYTS]
15,169,idp_literature,hif_1_alpha_530_698,HIF-1\textalpha{}(530-698),Sanchez_Puig_2005,[EFKLELVEKLFAEDTEAKNPFSTQDTDLDLEMLAPYIPMDDDFQLRSFDQLS]PLESSSASPESASPQSTVTVFQQTQIQEPTANATTTTATTDELKTVTKDRMEDIKILIASPSPTHIHKETTSATSSPYRDTQSRTASPNRAGKGVIEQTEKSHPRSPNVLSVALSQR
16,190,idp_experiment,eif4e_28_217,eIF4E(28-217),this work,VAN[PEHYIKHPLQNRWALWFFKNDKSKTWQANLRLISKFDTVEDFWALYNHIQLSSNLMPGCDYSLFKDGIEPMWEDEKNKRGGRWLITLNKQQRRSDLDRFWLETLLCLIGESFDDYSDDVCGAVVNVRAKGDKIAIWTTECENRDAVTHIGRVYKERLGLPPKIVIGYQSHADTATKSGSTTKNRFVV]
17,201,idp_literature,hif_1_alpha_403-603,HIF-1\textalpha{}(403-603),Sanchez_Puig_2005,[AAGDTIISLDFGSNDTETDDQQLE]EVPLYNDVMLPSPNEKLQNINLAMSPLPTAETPKPLRSSADPALNQEVALKLEPNPESLELSFTMPQIQDQTPSPSDGSTRQSSPEPNSP[SEYCFYVDSDMVNEFKLELVEKLFAEDTEAKNPFSTQDTDLDLEMLAPYIPMDDDFQLRSFDQ]LSPLESSSASPESASPQSTVTVFQ
18,204,idp_literature,securin,Securin,Sanchez_Puig_2005,XX[MATLI]YVDKENGEPGTRVVAKDGLKLGSGPSIKALDGRSQVSTPRFGKTFDAPPALPKATRKALGTVNRATEKSVKTKGPLKQKQPSFSAKKMTEKTVKAKSSVPASDD[AYPEIEKFFPFNPLDFESFDLPEEHQIAHLPLSGVPLMILDEERELEKLFQ]LGPPSPVKMPSPPWESNLLQSPSSILSTLDVELPPVCCDIDI
19,206,idp_literature,snap_25,SNAP25,Choi_2011,MAEDAD[MRNELEEMQRRADQLADESLESTRRMLQLVEESKDAGIRTLVMLDEQGEQLERIEEGMDQINKDMKEAEKNLTDLGKFCGLCVCPCNKLKSSDAYK]KAWGNNQDGVVASQPARVVDEREQMAISGGFIRRVTNDA[RENEMDENLEQVSGIIGNLRHMALDMGNEIDTQNRQIDRIMEKADSNKTRIDEANQRATKMLGS]G
20,217,idp_experiment,eif4e,eIF4e,this work,MATVEPETTPTPNPPTTEEEKTESNQEVANP[EHYIKHPLQNRWALWFFKNDKSKTWQANLRLISKFDTVEDFWALYNHIQLSSNLMPGCDYSLFKDGIEPMWEDEKNKRGGRWLITLNKQQRRSDLDRFWLETLLCLIGESFDDYSDDVCGAVVNVRAKGDKIAIWTTECENREAVTHIGRVYKERLGLPPKIVIGYQSHADTATKSGSTTKNRFVV]
21,236,idp_literature,h6_pnt,H\textsubscript{6}-PNT,Karlin_2002,HHHHHHMAEEQARHVKNG[LECIRALKAEPIGSLAIEEAMAAW]SEISDNPGQERATCREEKAGSSGLSKPCLS[AIGSTEG]GAPRIRGQGPGESDDDAETLGIPP[RNLQASSTGLQCYYVYDHSGEAVKGIQDADSIMVQSGLDGDSTL]SGGDNESENSDVDIGEPDTEGYA[ITDRGSAPISMGFRASDVETAEGGEIHELLRLQSRGNNFPKLGKTLNVPPPPD]PGRASTSGTPIKK
22,237,idp_literature,3d7_6hmsp2,3D7-6HMSP2,Zhang_2008,MIKNES[KYSNTFINNAYNMSIRRS]MAESKPSTGAGGSAGGSAGGSAGGSAGGSAGGSAGSGDGNGADAEGSSSTPATTTTTKTTTTTTTTNDAEASTSTSSENPNHKNAETNPKGKGEVQEPNQANKETQNNSNVQQDSQTKSNVPPTQDADTKSPTAQPEQAENSAPTAEQTESPELQSAPENKGTGQHGHMHGSRNNHPQNTSDSQK[ECTDGNKENCGAATSLL]NNSSNHHHHHH
23,245,globular,alpha_chymo_trypsinogen_a,\textalpha{}-chymo-trypsinogen A,this work,[CGVPAIQPVLSGLSRIVNGEEAVPGSWPWQVSLQDKTGFHFCGGSLINENWVVTAAHCGVTTSDVVVAGEFDQGSSSEKIQKLKIAKVFKNSKYNSLTINNDITLLKLSTAASFSQTVSAVCLPSASDDFAAGTTCVTTGWGLTRYTNANTPDRLQQASLPLLSNTNCKKYWGTKIKDAMICAGASGVSSCMGDSGGPLVCKKNGAWTLVGIVSWGSSTCSTSTPGVYARVTALVNWVQQTLAAN]
24,256,globular,h6_mcherry,H\textsubscript{6}-mCherry,this work,MGSSHHHHHHSSGLVPRGSHMVSKGEE[DNMAIIKEFMRFKVHMEGSVNGHEFEIEGEGEGRPYEGTQTAKLKVTKGGPLPFAWDILSPQFMYGSKAYVKHPADIPDYLKLSFPEGFKWERVMNFEDGGVVTVTQDSSLQDGEFIYKVKLRGTNFPSDGPVMQKKTMGWEASSERMYPEDGALKGEIKQRLKLKDGGHYDAEVKTTYKAKKPVQLPGAYNVNIKLDITSHNEDYTIVEQYERAEGRHSTGG]MDELYK
25,267,idp_experiment,h6_sumo_sap_1a,H\textsubscript{6}-SUMO-SAP 1A,this work,MGSSHHHHHHSSGLVPRGSHMSDSEVNQEAKPEVKPEV[KPETHINLKVSDGSSEIFFKIKKTTPLRRLMEAFAKRQGKEMDSLRFLYDGIRIQADQTPEDLDMEDNDIIEAHREQIGGGLPLPLKNENAIVDGDGTSVVTTKEDASTIFERDPNPANQVSAMVTGVILDENGDP]GESDESVENVDNDGEGGDKDDDKNGEDNDLDNKEHEEEKGDDDRGDDEEEDDAEGDNDSNDNEGDDDDDDDSGDDDDVDESGADEDDDDDSGD
26,272,globular,m_alpha_egfp_h6,m\textalpha{}EGFP-H\textsubscript{6},this work,GTVSKGE[ELFTGVVPILVELDGDVNGHKFSVSGEGEGDATYGKLTLKFICTTGKLPVPWPTLVTTLTYGVQCFSRYPDHMKRHDFFKSAMPEGYVQERTISFKDDGNYKTRAEVKFEGDTLVNRIELKGIDFKEDGNILGHKLEYNYNSHNVYITADKQKNGIKANFKIRHNIEDGSVQLADHYQQNTPIGDGPVLLPDNHYLSTQSKLSKDPNEKRDHMVLLEFVTAAGITLGMDELYKDIGSAGSAAGSGEFEFLEVLFQG]PLEHHHHHH
27,282,idp_experiment,h6_mcherry_alpha_helix,H\textsubscript{6}-mCherry-\textalpha{}helix,this work,MGSSHHHHHHSSGLVPRGSHMVSKGEED[NMAIIKEFMRFKVHMEGSVNGHEFEIEGEGEGRPYEGTQTAKLKVTKGGPLPFAWDILSPQFMYGSKAYVKHPADIPDYLKLSFPEGFKWERVMNFEDGGVVTVTQDSSLQDGEFIYKVKLRGTNFPSDGPVMQKKTMGWEASSERMYPEDGALKGEIKQRLKLKDGGHYDAEVKTTYKAKKPVQLPGAYNVNIKLDITSHNEDYTIVEQYERAEGRHSTGGMDELYKGTG]VDQDPAANKARKEAELAAATAQQ
28,324,idp_experiment,h6_sumo_cnot1_800_999,H\textsubscript{6}-SUMO-CNOT1(800-999),this work,MGSSHHHHHHSSGLVPRGSHMASMSDSEVNQEAKPEVKPEV[KPETHINLKVSDGSSEIFFKIKKTTPLRRLMEAFAKRQGKEMDSLRFLYDGIRIQADQTPEDLDMEDNDIIEAHREQIGGSEFNND]PFVQRKLGTSGLNQPTFQQTDLSQVWPEA[NQHFSKEIDDEANSYFQRIYNHPPHPTMSVDEVLEMLQRFKDSTIKREREVFNCMLRNLFEEYRFFPQYPDKELHITACLFGGIIEKGLVTYMALGLALRYVLEALRKPFGSKMYYFGIAALDRFKNRLKDYPQYCQHLASISHFMQ…
29,348,idp_experiment,gw182sd_delta_rrm,GW182SD \textDelta{}RRM,this work,SEFNTFAPYPLAGLNPNMNVNSMDMTGGLSVKDPSQSQSRLPQWTHPNSMDNLPSAASPLEQNPSKHGAIPGGLSIGPPGKSSIDDSYGRYDLIQNSESPASPPVAVPHSWSRAKSDSDKISNGSS[INWPPEFHPGVPWKGLQNIDPENDPDVTPGSVPTGPTINT]TIQDVNRYLLKSGGKLSDIKSTWSSGPTSHTQASLSHELWKVPRNSTAPTRPPPGLTNPKPSSTWGASPLGWTSSYSSGSAWSTDTSGQALPPTSSWQSSSASSQPRLSAAGSSHGLVRSDAGHWNAPCLGGKGSSELLWGG[VPQYSSSLWGPPSA…
30,370,idp_experiment,sumo_m_alpha_egfp_h6,SUMO-m\textalpha{}EGFP-H\textsubscript{6},this work,MSDSEVNQEAKPEVKPEVK[PETHINLKVSDGSSEIFFKIKKTTPLRRLMEAFAKRQGKEMDSLRFLYDGIRIQADQTPEDLDMEDNDIIEAHREQIGGGTVSKGEELFTGVVPILVELDGDVNGHKFSVSGEGEGDATYGKLTLKFICTTGKLPVPWPTLVTTLTYGVQCFSRYPDHMKRHDFFKSAMPEGYVQERTISFKDDGNYKTRAEVKFEGDTLVNRIELKGIDFKEDGNILGHKLEYNYNSHNVYITADKQKNGIKANFKIRHNIEDGSVQLADHYQQNTPIGDGPVLLPDNHYLST…
31,404,idp_literature,calreticulin,Calreticulin,Bouvier_2000,G[IPGEPAVYFKEQFLDGDGWTSRWIESKHKSDFGKFVLSSGKFYGDEEKDKGLQTSQDARFYALSASFEPFSNKGQTLVVQFTVKHEQNIDCGGGYVKLFPNSLDQTDMHGDSEYNIMFGPDICGPGTKKVHVIFNYKGKNVLINKDIRCKDDEFTHLYTLIVRPDNTYEVKIDNSQVESGSLEDDWDFLPP]KKIKDPDASKPEDWDERAKIDDPTDSKPEDWDKPEHIPDPDAKKPE[DWDEEMDGEWEPPVIQNPEYKGEWKPRQIDNPDYKGTWIHPEIDNPEYSPDPSIYAYDNFGVLGLDLWQVKSGTIFDNFLITNDEAYAEEFGNETWG…
32,410,idp_literature,he_vpnt,HeVPNT,Habchi_2010,MDKLDLVNDGLDIIDFIQKNQKEIQKTYGRSSIQQPSTKDRTRA[WEDFLQST]SGEHEQAEGGMPKNDGGTEGRNVEDLSSVTSSDGTIGQRVSNTRAWAEDPD[DIQLDPMVTDVVYHDHGGEC]TGHGPSSSPERGWSYHMSGTHDGN[VRAVPDTKVLPNAPKTTVPEEVREIDLIGLEDKFASAGLNPAAVPFVPKNQSTPTEEPPVIPEYYYGSG]RRGDLSKSPPRGNVN[LDSIKIYTSDDEDENQLEYEDEFAKSSSEVVIDTTPEDNDSINQEEVVGDPSDQGLEHPFPLGKFPEKEETPDVRRKDSLMQDSCKRGGVPKRLPMLSEEFECSGSDDPIIQ…
33,412,idp_literature,ni_vpnt,NiVPNT,Habchi_2010,MDKLELVNDGLNIIDFIQKNQKEIQKTYGRSSIQQPSIKDQTKA[WEDFLQCT]SGESEQVEGGMSKDDGDVERRNLEDLSSTSPTDGTIGKRVSNTRDWAEGSDDIQ[LDPVVTDVVYHDHGG]ECTGYGFTSSPERGWSDYT[SGANNGNVCLVSDAKMLSYAPEIAVSKEDRETDLVHLENKLSTTGLNPTAVPFTLRNLSDPAKDSPVIAEHYYGLGVKEQNVGPQTSRNVNLDSIKLYTSDDEEADQLEFEDEFAGSSSEVIVGISPEDEEPSSVGGKPNESIGRTIEGQSIRDNLQAKDNKST]DVPGAGPKDSAVKEEPPQKRLPMLAEEFECSGS[EDPIIR…
34,434,idp_experiment,gst_cnot1_800_999,GST-CNOT1(800-999),this work,[MSPILGYWKIKGLVQPTRLLLEYLEEKYEEHLYERDEGDKWRNKKFELGLEFPNLPYYIDGDVKLTQSMAIIRYIADKHNMLGGCPKERAEISMLEGAVLDIRYGVSRIAYSKDFETLKVDFLSKLPEMLKMFEDRLCHKTYLNGDHVTHPDFMLYDALDVVLYMDPMCLDAFPKLVCFKKRIEAIPQIDKYLKSSKYIAWPLQGWQATFGGGDHPP]KSDLEVLFQGPLGSPEFNNDPFVQRKLGTSGLNQPTFQQTDLSQVWPEA[NQHFSKEIDDEANSYFQRIYNHPPHPTMSVDEVLEMLQRFKDSTIKREREVFNCMLRNLFE…
35,469,idp_experiment,h6_sumo_gw182sd_delta_rrm,H\textsubscript{6}-SUMO-GW182SD \textDelta{}RRM,this work,MGSSHHHHHHSSGLVPRGSHMASMSDSEVNQEAKPEVKPEVK[PETHINLKVSDGSSEIFFKIKKTTPLRRLMEAFAKRQGKEMDSLRFLYDGIRIQADQTPEDLDMEDNDIIEAHREQIGGSEFNTFAPYPLAGL]NPNMNVNSMDMTGGLSVKDPSQSQSRLPQWTHPNSMDNLPSAASPLEQNPSKHGAIPGGLSIGPPGKSSIDDSYGRYDLIQNSESPASPPVAVPHSWSRAKSDSDKISNGSS[INWPPEFHPGVPWKGLQNIDPENDPDVTPGSVPTGPTINTTIQ…
36,506,idp_experiment,agarp,AGARP,this work,SPLRNRFNEDHDEFSKDDMARES[FDTEEMYNAFLNRRDSSESQLEDHLLSHAKPLYDDFFPKDTSPDDDEDSYWLESRNDDGYDLAKRKRGYDDEEAYDDFDEV]DDRADDEGARDVDESDFEEDDKLPAEEESKNDMDEETFEDEPEEDKEEAREEFAEDERADEREDDDADFDFNDEEDEDEVD[NKAESDIFTPEDFAGVSDEAMDNFRDD]NEEEYADESDDEAEEDSEETADDFEDDPEDESDETFRDEVEDESEENYQDDTEEGSEIKQNDETEEQPEKKFDAD[KEHEDA]PEPLKEKLSDESKARAEDESDKSEDAAKEIKE[PEDAVEDFEDGAKVSEDEAELLD…
37,513,idp_experiment,h6_sumo_parnc_mcherry,H\textsubscript{6}-SUMO-PARNC-mCherry,this work,MGSSHHHHHHSSGLVPRGSHMSDSEVNQEAKPEVKPEV[KPETHINLKVSDGSSEIFFKIKKTTPLRRLMEAFAKRQGKEMDSLRFLYDGIRIQADQTPEDLDMEDNDIIEAHREQIGGYAESYRIQTYAEYMGRKQEEKQIKRKWTEDSWKEADSKRLNPQCIPYTLQNHYYRNNSFTAPSTVGK]RNLSPSQEEAGLEDGVSGEISDTELEQTDSCAEPLSEGRKKAKKLKRMKKELSPAGSISKN[SPATLFEVPDTWLEVLFQGPGSAGSAAGSGEFVSKGEEDNMAIIKEFMRFKVHMEGSV…
38,585,globular,hsa,HSA,this work,[DAHKSEVAHRFKDLGEENFKALVLIAFAQYLQQCPFEDHVKLVNEVTEFAKTCVADESAENCDKSLHTLFGDKLCTVATLRETYGEMADCCAKQEPERNECFLQHKDDNPNLPRLVRPEVDVMCTAFHDNEETFLKKYLYEIARRHPYFYAPELLFFAKRYKAAFTECCQAADKAACLLPKLDELRDEGKASSAKQRLKCASLQKFGERAFKAWAVARLSQRFPKAEFAEVSKLVTDLTKVHTECCHGDLLECADDRADLAKYICENQDSISSKLKECCEKPLLEKSHCIAEVENDEMPADLPSLAADFVESKDVCKNYAEAKDVFLGMFLYEYARRHPDYSVVLLLRLAKTYETTLEKCCAAA…
39,608,idp_literature,omm_64,OMM-64,Poznar_2017,APVNDGTEADNDERAASLLVHLKGDKDGGGLTGSPDGVSAGTTDGTDSSKELAGGAVDSSPDTTDTPDASSSDIFPDTNNRDTSVETTGNPDDSDAPDAAESAGSQDTTDAADASEA[VAETVDTYDIPDTDG]ADDREKVSTEVSTEDLDSAGVDKSPESDSTESPGSDSAESPGSDSAESPGSDSTESPGSDSTESPRSDST[DEVLTDVQADSADV]TSDDMDEATETDKDDDKSDDKSDADAATDKDDSDEDKDTELDGKAHAEDTQTEEAADSDSKQGAADSDSDTDDDRPEKDVKNDSDDSKDTTEDDKPDKDDKKNRDSADNSNDDSDEMIQVPREELEQQEIN…
40,624,idp_experiment,h6_sumo_agarp,H\textsubscript{6}-SUMO-AGARP,this work,MGSSHHHHHHSSGLVPRGSHMSDSEVNQEAKPEVKPEV[KPETHINLKVSDGSSEIFFKIKKTTPLRRLMEAFAKRQGKEMDSLRFLYDGIRIQADQTPEDLDMEDNDIIEAHREQIGGSPLRNRFNEDHDEFSKDDMARESFDTEEMYNAFLNRRDSSESQLEDHLLSHAKPLYDDFFPKDTSPDDDEDSYWLESRNDDGYDLAKRKRGYDDEEAYDDFDEV]DDRADDEGARDVDESDFEEDDKLPAEEESKNDMDEETFEDEPEEDKEEAREEFAEDERADEREDDDADFDFNDEEDEDEVDN[KAESDIFTPEDFAGVS…
41,688,idp_experiment,gw182sd_mcherry,GW182SD-mCherry,this work,SEFNTFAPYPLAGLNPNMNVNSMDMTGGLSVKDPSQSQSRLPQWTHPNSMDNLPSAASPLEQNPSKHGAIPGGLSIGPPGKSSIDDSYGRYDLIQNSESPASPPVAVPHSWSRAKSDSDKISNGSSINWP[PEFHPGVPWKGLQNIDPENDPDV]TPGSVPTGPTINTTIQDVNRYLLKSGGKLSDIKSTWSSGPTSHTQASLSHELWKVPRNSTAPTRPPPGLTNPKPSSTWGASPLGWTSSYSSGSAWSTDT[SGRTSSWLVLRNLTPQIDGSTLRTLCLQHGPLITFHLNLTQGNAVVRYSSKEEAAKAQKSLHMCVLGNTTILAEFAGEEE…
42,809,idp_experiment,h6_sumo_gw182sd_mcherry,H\textsubscript{6}-SUMO-GW182SD-mCherry,this work,MGSSHHHHHHSSGLVPRGSHMASMSDSEVNQEAKPEVKPEVK[PETHINLKVSDGSSEIFFKIKKTTPLRRLMEAFAKRQGKEMDSLRFLYDGIRIQADQTPEDLDMEDNDIIEAHREQIGGSEFNTFAPYPLAGL]NPNMNVNSMDMTGGLSVKDPSQSQSRLPQWTHPNSMDNLPSAASPLEQNPSKHGAIPGGLSIGPPGKSSIDDSYGRYDLIQNSESPASPPVAVPHSWSRAKSDSDKISNGSSINWPP[EFHPGVPWKGLQNIDPENDPDVT]PGSVPTGPTINTTIQDVNRYLLKS…
43,996,idp_literature,fesselin,Fesselin,Khaymina_2007,MIQSAAPSIPRVEVILDCSDREKEAPKSLAERGCVDSQVEGGQSEAPPSLPSFAISSEGTEQGEDNQHSEKDHRPLKHRARHARLRRSESLSEKQVKEAKSKCKSIALLLTAAPNPNSKGVLMFKKRRQRARKYTLVSYGTGELERDEDEGEEGEVEEGDKENTFEVSLLATSESEIDEDFFSDIDNDKKIVTFDWDSGLLEVEKKTKSGDEMQTLPETTGKGALMFARRRQRMDQITAEQEEMKARTAHAEEQREVTVSENFQKVSSSAYQTKEEEMLRQQPCISKSYADVSQNDGKIVQQNGFGVAPDTSLSFQSSEAQKAASLNRTAKPFPFGVQNRAAAPF…
44,4200,globular,apoferritin_24_mer,Apoferritin (24-mer),this work,not applicable
